# Abnormal features of human self-domestication in bipolar disorder

**DOI:** 10.1101/2020.04.28.065581

**Authors:** Antonio Benítez-Burraco, Ethan Hansen

## Abstract

Bipolar disorder (BD) is a severe mental condition characterized by episodes of elevated mood and depression. Being a heritable condition, it features a complex genetic architecture, and it is not still clear how genes contribute to the onset and course of the disease. In this paper we adopted an evolutionary-genomic approach to this condition, focusing on changes occurring during human evolution as a source of our distinctive cognitive and behavioral phenotype. We show clinical evidence that the BD phenotype can be construed as an abnormal presentation of the human self-domestication phenotype. We further demonstrate that candidate genes for BD significantly overlap with candidates for mammal domestication, and that this common set of genes is enriched in functions that are important for the BD phenotype, especially neurotransmitter homeostasis. Finally, we show that candidates for domestication are differentially expressed in brain regions involved in BD pathology, particularly, the hippocampus and the prefrontal cortex. Overall, this link between domestication and BD should facilitate a better understanding of the BD etiopathology.
