## Supplemental file 3 for "Abnormal features of human self-domestication in bipolar disorder"

### Sheet: BD vs DOM
DOM	PFC							HIP								STR
		Expr p-value(BD PFC)	Expr Fold Change(BD PFC)						Expr p-value(BD PFC)	Expr Fold Change(BD PFC)						Expr p-value(BD PFC)	Expr Fold Change(BD PFC)
ABAT	ANGPT4	7.68e-07	-1.213					XIAP	4.6e-07	1.125					ROR1	2.55e-05	1.209
ABCA10	RPAIN	1.96e-06	1.22					RAB11FIP1	4.75e-07	1.341					ADAM12	4.31e-05	-1.152
ABCA5	WDR33	3.82e-06	1.201					TAC1	1.97e-06	-1.487					RGS5	0.000254	1.109
ABCB10	CAMKMT	6.24e-06	1.16					ARHGAP26	3.88e-06	1.319					PPP1R3C	0.000292	-1.58
ABCG1	FRMPD2	7.19e-06	-1.327					SGMS2	5.7e-06	3.049					ID2	0.000689	-1.53
ABCG2	ITGB3	1.15e-05	-1.139					GSTM3	5.74e-06	1.427					WFS1	0.000925	1.174
ABHD1	FOLR2	1.24e-05	-1.229					MAP2K6	5.89e-06	1.266					GSTA4	0.00119	1.146
ACA64	RGR	1.32e-05	-1.188					CRHBP	7.54e-06	-1.515					SLC47A2	0.00141	-1.504
ACAD8	KDM4B	1.64e-05	-1.161					TMEM164	9.62e-06	1.207					JAK2	0.00146	1.197
ACMSD	RHOH	2.06e-05	-1.14		Overlapping			RAP2A	1.06e-05	-1.151		Overlapping			CAV2	0.00183	1.26		Overlapping
ACOT11	SMIM7	2.58e-05	-1.14		HEPH			SST	1.07e-05	-1.6		IGF1			ITGB6	0.00229	1.109		CSPP1
ACOT13	IGHM	2.79e-05	-1.137		RAPH1			PRKCE	1.67e-05	1.253		TRIO			COL15A1	0.00236	1.016		CAV2
ACOT8	SPON2	2.87e-05	-1.376		MAOA			POLR3A	1.77e-05	1.278		SERINC3			ZNF385D	0.00273	1.241
ACOX2	MVK	2.9e-05	-1.123		PIK3C3			LAGE3	1.8e-05	-1.17		SKP1			DOK5	0.00275	-1.133		Total gene population size	22461
ACOX3	CD86	2.96e-05	-1.184		SOX9			PDK3	1.87e-05	-1.318		SPTAN1			HSD11B2	0.00319	1.192		Number of DEGs in STR	30
ACSF3	RPS6KB1	3.68e-05	1.098		NEK1			AIMP2	1.98e-05	1.159		RALGAPA2			TANK	0.00328	1.071		Number of domestication candidates	766
ACSM5	HPX	3.93e-05	-1.196		NOTCH2			UBB	2.38e-05	-1.063		YWHAH			FAM110B	0.00386	1.117		Number of DEG in STR that are domestication candidates	2
ACSS2	NEK1	4.08e-05	1.23		MARCH7			HSPA8	2.5e-05	-1.205		MARVELD3			TNS4	0.00415	1.099
ACTA1	SPON1	4.92e-05	1.459		B3GLCT			HINT1	2.93e-05	-1.164		DNAJA1			HLA-DQA1	0.00499	-1.266
ADAM2	PTGIS	7.24e-05	-1.117		MBD2			VBP1	4.14e-05	-1.1		ARHGAP26			SH3RF2	0.00579	-1.103		Fisher's Exact Test for Count Data
ADAMDEC1	LBX1	7.64e-05	-1.092		SNAP29			ATXN10	4.67e-05	-1.139		UBE2B			SOS1	0.00584	-1.069
ADAMTS13	PUS7L	7.96e-05	1.227		LATS2			RAP1GDS1	5.21e-05	-1.159		B3GLCT			ZNF451	0.00606	1.174		data: matrix(c(22461 - (30 + 766 - 2), 30 - 2, 766 - 2, 2), nrow = 2)
ADAMTSL3	ANKH	0.000104	-1.14		SLC35F5			EEF1E1	5.9e-05	-1.242		SMYD2			GTF2H4	0.00666	-1.222		p-value = 0.2729
ADRB2	KLF8	0.000108	-1.12		GDNF			UNC13C	5.96e-05	-1.518		ZMYND10			BID	0.00685	-1.063		alternative hypothesis: true odds ratio is greater than 1
AHCY	LYSMD3	0.000121	1.208		MSI2			GLIS2	6.68e-05	1.211		HMGA2			TNFRSF13C	0.00714	-1.193		95 percent confidence interval:
AHCYL2	E2F1	0.000123	-1.129		MVK			PRDX2	7.04e-05	-1.138		SNAP29			RSBN1	0.00831	1.122		0.3431486 Inf
AK1	PTAFR	0.000138	-1.182		PDE4DIP			B3GAT2	7.08e-05	-1.199		SLC35F5			CSPP1	0.00874	1.197		sample estimates:
AKAP1	ZCCHC6	0.000152	1.183		RIMKLA			TPI1	7.14e-05	-1.157		PSMB7			PIK3R4	0.00886	-1.076		odds ratio
ALDH16A1	FHL3	0.000158	-1.137		NPAS3			GAPDH	7.21e-05	-1.081		ITGBL1			PDCD6	0.00906	1.196		2.02562
ALDH18A1	FLI1	0.000161	-1.197		SOX2			BMP2	7.33e-05	-1.247		RASGEF1B			OSBPL3	0.00958	-1.135
ALDH1L2	TNFRSF11A	0.000166	-1.16					EFNA5	7.56e-05	1.252		CYB5R1
ALK	TMEM201	0.000168	-1.203		Total gene population size	22461		PKIB	7.64e-05	-1.508		SF3B1
ALS2CR12	ELL	0.00017	-1.174		Number of genes DE in PFC	291		FZD2	7.89e-05	1.466		PPP2CA
AMACR	ADAM11	0.000194	-1.163		Number of domestication candidates	766		CISD1	8.33e-05	-1.148		PDE4DIP
AMBRA1	DPY19L3	0.000219	1.16		Number of DEG in PFC that are domestication candidates	20		NPY	8.59e-05	-1.507		CRTC3
ANK1	TNFRSF13C	0.00023	-1.129					NAPEPLD	8.69e-05	-1.238		MINOS1
ANKDD1A	BRD1	0.00026	1.115		Fisher's Exact Test for Count Data			ATP5J	0.000106	-1.117		SH3GL2
ANKRD2	PEX1	0.000272	1.107					OXR1	0.00011	-1.162		ZNF436
ANKRD49	UFL1	0.00029	1.225		data: matrix(c(22461 - (291 + 766 - 20), 291 - 20, 766 - 20, 20), nrow = 2)			BEX3	0.000122	-1.097		NXPE3
ANKRD50	UNG	0.000319	1.188		p-value = 0.00249			PPIA	0.000123	-1.072		RSL1D1
ANKS4B	FERMT2	0.000327	1.24		alternative hypothesis: true odds ratio is greater than 1			PSMB6	0.000127	-1.157		CNTN6
APEH	PLA2G5	0.000334	-1.212		95 percent confidence interval:			SERINC3	0.00013	-1.257		HOPX
APOBEC4	LILRA2	0.000336	-1.151		1.377817 Inf			ADRA2C	0.000135	1.167		ZNF622
APOPT1	ADAM15	0.000339	-1.125		sample estimates:			ADAM15	0.000136	-1.099
ARHGAP26	FYB	0.000394	-1.158		odds ratio			CRIM1	0.000142	1.2
ARID1B	COA1	0.000401	-1.134		2.11933			COX5A	0.000146	-1.155		Total gene population size	22461
ARID3B	PIGA	0.000424	1.225					CLU	0.00015	-1.106		Number of DEGs in HIP	561
ARL6IP1	NPAS3	0.000472	1.244					NHP2	0.00015	-1.108		Number of domestication candidates	766
ARL9	PTK6	0.000492	-1.119					ZCCHC17	0.000155	-1.114		Number of DEG in HIP that are domestication candidates	33
ART3	PON2	0.000501	1.208					GH1	0.000156	-1.146
ASAP1	IGDCC4	0.000502	1.466					SEMG2	0.000156	1.107		Fisher's Exact Test for Count Data
ASB11	ALDH6A1	0.000536	1.209					COPS4	0.000169	-1.194
ASIP	MDM2	0.00057	1.121					PTGIR	0.000185	-1.089		data: matrix(c(22461 - (561 + 766 - 33), 561 - 33, 766 - 33, 33), nrow = 2)
ASTN1	ACER3	0.000595	-1.198					SEC11C	0.000192	-1.182		p-value = 0.001806
ASTN2	DOCK6	0.000596	-1.122					RBX1	0.000197	-1.099		alternative hypothesis: true odds ratio is greater than 1
ATL1	MEGF10	0.000616	1.235					NXPE3	0.000199	1.134		95 percent confidence interval:
ATXN7L1	VSX1	0.000626	1.145					SELE	0.000223	1.32		1.300116 Inf
B3GALTL	ZBTB20	0.000627	1.191					SLC6A15	0.000239	-1.232		sample estimates:
B3GLCT	MYO5A	0.000634	-1.212					SUCLA2	0.000246	-1.163		odds ratio
BAG5	H2AFJ	0.000635	1.204					ZNF385D	0.00027	-1.145		1.8047
BARD1	LONRF3	0.000666	1.258					RTN4	0.000275	-1.154
BAZ1B	TIGD1	0.000693	1.205					MED8	0.000277	-1.153
BCAP31	CDC25A	0.0007	-1.12					NDUFB6	0.000307	-1.129
BMP15	FUT6	0.00072	-1.133					SLC30A7	0.000311	1.158
BMPR1B	EGFR	0.000733	-1.169					TUBA1B	0.000311	-1.084
BPI	GOSR2	0.000754	1.216					RASGRF2	0.000333	-1.206
BRAF	NECTIN2	0.000756	-1.134					KLHL24	0.000364	1.147
BRCA1	TGIF1	0.000772	1.413					RAD17	0.000375	-1.143
BTAF1	POT1	0.000773	1.165					VPS35	0.000387	-1.115
C11orf54	ELMOD1	0.000784	-1.093					TRHDE	0.000391	-1.32
C11orf63	PTPRO	0.000816	1.15					PSMC5	0.000402	-1.088
C15orf60	PDE4C	0.000866	-1.137					METTL7B	0.000419	-1.275
C16orf71	SLC7A2	0.000932	1.288					EPB41L3	0.00042	-1.157
C17orf67	TEK	0.000958	-1.149					VPS50	0.000423	-1.145
C1orf109	TNFAIP8L2	0.000989	-1.161					ATP6V1B2	0.000428	-1.204
C22orf31	PIN4	0.00102	-1.121					CAND1	0.00043	-1.166
C2orf40	DRP2	0.00108	-1.207					CNTN6	0.000431	-1.154
C2orf62	SLC30A7	0.00109	1.147					MEIS2	0.00044	1.126
C3orf62	COL6A1	0.00111	-1.109					DCTN2	0.000442	-1.113
C4orf33	DOCK7	0.00117	1.223					UQCRQ	0.000451	-1.08
C5orf15	GSTM3	0.00117	1.298					TMEM70	0.000452	-1.196
C7orf72	BCAP29	0.00119	-1.253					MOAP1	0.000457	-1.109
C8B	CISH	0.0012	-1.092					CSNK2A1	0.000466	-1.167
C9orf89	CGGBP1	0.00121	-1.126					WDR63	0.000467	1.35
C9orf96	GH1	0.00123	-1.12					PARK7	0.000471	-1.075
CACNA1C	SH3PXD2A	0.00124	-1.158					PRKAA1	0.000471	1.107
CACNA1D	FKBP14	0.00125	1.155					PITPNA	0.00048	-1.147
CADM2	MBNL1	0.00125	1.263					CCT7	0.000497	-1.12
CAGE1	MIB1	0.00126	1.178					MARVELD3	0.000497	1.136
CALCB	CEP295	0.00127	1.21					MAPK9	0.000503	-1.232
CASP7	ACO1	0.00128	1.127					NDUFA11	0.000504	-1.089
CAST	MARCH7	0.00129	1.16					STMN2	0.000504	-1.145
CAV1	CLDN4	0.00131	-1.102					CADPS	0.000505	-1.288
CAV2	SLC11A1	0.00132	-1.118					LONRF1	0.00054	1.236
CBD118	N4BP2	0.00138	1.232					DYNC1LI1	0.000544	-1.155
CBD121	S1PR4	0.00139	-1.106					ASH2L	0.000546	-1.082
CBD122	STRN	0.0014	1.175					DCTN3	0.000548	-1.137
CBX2	CD6	0.00141	-1.131					EIF3A	0.000549	-1.092
CCDC38	CSNK2A1	0.00148	1.091					COA3	0.000557	-1.1
CCDC64B	ZNF451	0.00149	1.133					RFC4	0.000574	-1.136
CCDC67	LRP4	0.00153	1.161					KIFAP3	0.000584	-1.187
CCDC70	POLR3K	0.00153	1.12					ATP6AP1	0.000587	-1.126
CCDC82	ZNF83	0.00153	1.182					FDFT1	0.000597	-1.206
CCNJ	MARCO	0.00155	-1.159					COX6C	0.000607	-1.077
CCNT2	CYP2A6	0.00157	-1.129					CREBRF	0.000608	1.148
CD27	TMEM56	0.00158	1.149					MAGI1	0.000617	-1.238
CD36	GLIS3	0.00161	1.34					RBBP4	0.000639	1.157
CD48	PARD3	0.00161	1.163					RSL24D1	0.000677	-1.155
CD93	TGFBR3	0.00166	1.206					ACTR10	0.000691	-1.141
CDH1	NOTCH2	0.00172	1.243					FAM3C	0.000695	-1.209
CDH6	KPNA3	0.00174	1.086					UCHL1	0.000702	-1.157
CDK5RAP1	PEX2	0.00177	1.093					PGAM1	0.000705	-1.133
CDKL3	SGMS2	0.00179	1.227					REPS1	0.000706	1.211
CDRT1	PTGIR	0.0018	-1.102					TUBA1C	0.000714	-1.074
CDRT4	CPNE3	0.00184	1.261					GAP43	0.000723	-1.195
CELA1	CASZ1	0.00186	-1.133					SMC2	0.000727	-1.233
CENPE	MSI2	0.00186	1.188					RIT2	0.000741	-1.237
CENPM	FAM219B	0.00187	-1.143					MORF4L1	0.000742	-1.114
CEP68	TXNDC9	0.00187	-1.081					HOPX	0.000747	-1.245
CEP97	NOTCH3	0.00188	-1.077					DNAJA1	0.000778	-1.138
CERS3	RFX4	0.00189	1.286					S100A9	0.00078	1.35
CETN3	ING3	0.00191	1.145					MAP2K2	0.000788	-1.107
CHD7	CD74	0.00196	-1.123					PGK1	0.00079	-1.15
CHMP4B	IKBKG	0.00196	-1.093					CRTC3	0.000799	1.228
CIB4	ERLIN2	0.00198	1.179					IMPAD1	0.000809	-1.158
CKB	AFF4	0.00203	1.171					SRPRB	0.000844	-1.102
CKM	RAB12	0.00203	1.112					CMAS	0.000854	1.126
CLCA3	HLA-DMB	0.00206	-1.207					LRRFIP1	0.000854	1.195
CLDN17	PDE4DIP	0.00207	1.224					HMGA2	0.000886	1.086
CLEC5A	ANK3	0.00209	1.158					KCNK1	0.000895	-1.303
CLK3	RAB27A	0.0021	1.231					HDAC8	0.000914	-1.117
CNGA2	ZNF746	0.00216	-1.128					STX6	0.00092	-1.117
CNTN6	MBD2	0.00217	-1.123					KLC1	0.000923	-1.167
COA5	CHFR	0.00221	-1.095					BEX1	0.000939	-1.103
COBL	INO80B	0.00223	-1.092					MED12L	0.000964	-1.158
COG6	AHCTF1	0.00229	1.146					DCUN1D5	0.000967	-1.11
COIL	TEAD4	0.00232	-1.122					ATPIF1	0.000969	-1.1
COL11A1	IL23A	0.00236	-1.095					SNX3	0.000989	-1.133
COL14A1	CHRNA4	0.00237	-1.097					B3GLCT	0.000993	1.272
COL22A1	mir-30	0.0024	1.176					CXorf40A	0.000993	-1.141
COL6A3	PLCG1	0.0024	-1.093					CXorf40B	0.000993	-1.141
COL9A3	RAP2A	0.0024	-1.09					ATP5G3	0.000995	-1.129
COMMD1	P2RY1	0.00253	1.272					DSTN	0.000995	-1.12
COQ10B	PINK1	0.00253	-1.145					CLTC	0.00101	-1.084
COX4I1	ZNF654	0.00258	1.155					PSMD14	0.00101	-1.066
COX4I2	SLC35F5	0.0026	1.194					TMEM261	0.00103	-1.105
CPEB3	RHOBTB3	0.00261	1.255					RSL1D1	0.00104	-1.103
CRH	PTGER1	0.00265	-1.118					NAP1L5	0.00105	-1.179
CROCC	F2R	0.00266	-1.091					PITHD1	0.00106	-1.119
CRTC3	NIPAL3	0.00267	-1.237					MCTS1	0.00108	-1.198
CRYM	JMY	0.00268	1.12					APMAP	0.00109	-1.135
C-SKI	ASPH	0.00269	1.22					SKP1	0.00112	-1.186
CSPP1	RELA	0.00269	-1.148					CDC42	0.00113	-1.19
CTTN	DRAM1	0.0027	1.149					API5	0.00114	-1.213
CUL1	CDKN2C	0.00277	1.233					PSMB7	0.00114	-1.111
CUX2	NFKBID	0.00277	-1.115					GOT1	0.00118	-1.167
CXCL10	SSTR4	0.00279	-1.138					SUMO1	0.00124	-1.137
CYB5R1	ZCCHC17	0.00279	-1.097					ELOC	0.00125	-1.128
CYFIP1	TMPO	0.00281	-1.141					N4BP2L2	0.00125	1.307
CYP1A1	G3BP1	0.00283	1.115					AIG1	0.00127	1.321
CYP1A2	MED13L	0.00289	1.142					PDCD10	0.00128	-1.133
CYP26A1	PLIN5	0.00297	1.149					CHGB	0.00129	-1.286
CYP26C1	SCLT1	0.00299	1.17					PSMA1	0.00132	-1.125
CYP27B1	AIG1	0.00305	1.274					ITGBL1	0.00133	-1.025
DACT1	IRF4	0.00307	-1.13					POP7	0.00135	-1.111
DAPK1	NEK2	0.00307	-1.358					RNF181	0.00136	-1.1
DBI	MAOA	0.0031	1.19					RGS8	0.00137	-1.26
DCC	IFNA21	0.00315	-1.099					SRPK2	0.00137	-1.282
DCST1	SCTR	0.00319	-1.118					CHI3L2	0.00138	-1.899
DDC	PDLIM5	0.0032	1.188					MDH2	0.00139	-1.148
DEFB103B	PSAT1	0.00321	1.21					GTDC1	0.0014	-1.253
DEFB119	SOX9	0.00321	1.25					MRPS23	0.0014	-1.15
DEFB122	RAPH1	0.00322	1.142					NBEA	0.00141	-1.203
DGAT1	CCNT1	0.00327	1.109					ATP6V1E1	0.00143	-1.108
DHDH	SOCS5	0.00328	1.106					LRPPRC	0.00143	-1.107
DLGAP1	ZCCHC14	0.00336	1.109					RBL2	0.00144	-1.162
DLL3	T	0.00343	-1.085					ADARB1	0.0015	-1.171
DMRT3	AXL	0.00347	-1.087					EID2	0.00154	-1.18
DNAH3	MAPT	0.0035	-1.084					GABARAPL2	0.00154	-1.085
DNAH9	EGLN3	0.00357	1.223					TERF1	0.00154	-1.128
DNAJA1	SLC19A2	0.00358	1.204					TRIO	0.00154	1.152
DNAJB9	GSTA4	0.00366	1.148					CIAPIN1	0.00155	-1.127
DNTTIP2	U2AF1/U2AF1L5	0.00367	1.131					SEMA3C	0.00155	-1.175
DOCK2	GNG5	0.0037	1.13					EPRS	0.00156	-1.075
DPEP3	ELOVL5	0.00372	1.259					TBCD	0.00156	1.146
DSCAM	IKBKE	0.00376	-1.103					HMOX2	0.00157	-1.14
DTD1	KLK4	0.00383	-1.14					STUB1	0.00157	-1.053
DUSP19	CD40	0.00386	-1.083					HAGH	0.00158	-1.216
ECHDC1	SOX2	0.00391	1.232					NDUFS4	0.00158	-1.158
EDC3	CHRDL1	0.00397	1.268					UBL7	0.00159	-1.071
EDN3	SOAT2	0.00401	-1.12					RASGEF1B	0.0016	-1.49
EDNRB	ABHD5	0.00405	1.121					TOLLIP	0.0016	-1.151
EEA1	PPP4R2	0.00417	1.142					FAM19A2	0.00167	-1.162
EHBP1L1	CYTH1	0.00418	-1.117					USP34	0.00167	1.131
EIF2S2	RSBN1	0.00422	1.095					SH3GL2	0.00168	-1.162
ELF2	LOC100996763/NOTCH2NL	0.00428	1.189					SUMO3	0.00168	-1.13
EMC2	LATS2	0.00431	1.217					ACTR6	0.00169	-1.105
ENKUR	DUSP7	0.00434	-1.145					CD300LF	0.0017	-1.108
ENTPD1	MGEA5	0.00438	1.094					DNAJA3	0.0017	-1.099
ENTPD7	SNAP29	0.00441	-1.252					AZU1	0.00172	-1.104
EPHB4	ARMC8	0.00445	1.151					NSDHL	0.00172	-1.104
EPS15	ABHD3	0.00448	1.218					RTN3	0.00172	-1.112
ERBB4	ZXDC	0.00452	1.143					CALM1	0.00177	-1.044
ETNPPL	DFFB	0.00454	1.151					ACTR1A	0.0018	-1.149
ETV4	TET2	0.00456	1.135					NRXN3	0.00183	-1.187
EVC2	FOXO1	0.00457	1.16					SNAP29	0.00184	1.245
EYA1	KLF15	0.0048	1.187					ATP6V0C	0.00186	-1.107
F9	MMP25	0.00488	-1.152					UXS1	0.00186	-1.161
FABP5	BRCA2	0.00491	1.053					EIF4E	0.00188	-1.167
FAF1	RTN4	0.00496	1.215					SNRNP40	0.00188	-1.079
FAIM3	KDM4C	0.00498	1.14					PLCB1	0.00189	-1.255
FAM107B	MAP3K3	0.00508	-1.084					FARP1	0.00192	1.217
FAM114A2	ADI1	0.00517	1.25					ACYP2	0.00193	-1.104
FAM131B	NR2C2	0.00541	1.071					CD6	0.00198	1.124
FAM172A	LINC00969	0.00543	1.37					PRKAR2A	0.00198	1.069
FAM179A	PM20D2	0.00548	1.159					DOC2A	0.00199	-1.176
FAM40B	HGF	0.00553	1.195					PROX1	0.00203	-1.183
FAM69A	GNAS	0.00555	1.136					ZNF436	0.00205	-1.167
FANCA	TAF1D	0.00566	1.144					AHCTF1	0.00206	1.145
FANCB	C11orf57	0.00572	1.13					ATAD2	0.00207	1.156
FAT4	FBLIM1	0.00573	-1.095					FHL2	0.00211	-1.272
FBN3	ITGB6	0.00575	-1.1					UQCRH	0.00211	-1.093
FBXL22	B3GLCT	0.00576	1.237					EGF	0.00212	1.117
FBXO10	CSNK1E	0.00577	-1.107					THBS1	0.00212	1.797
FBXO28	PHF19	0.00581	1.112					YWHAQ	0.00213	-1.143
FBXO31	RAB3GAP2	0.00587	1.073					FYN	0.00217	1.186
FBXW10	PHF21B	0.00596	1.155					GLRB	0.00221	-1.204
FBXW11	PITPNA	0.00603	-1.116					RASGRP3	0.00223	-1.148
FCHSD2	FGD4	0.00604	1.151					MMADHC	0.00225	-1.161
FCRL4	SDC2	0.00605	1.258					AKAP12	0.00228	1.133
FER	MALAT1	0.00606	1.155					CENPW	0.00228	-1.171
FGA	COL7A1	0.00607	-1.111					USP9X	0.00228	-1.17
FGD6	KMT2A	0.00616	1.125					COX7B	0.00229	-1.075
FGF13	CHSY1	0.00621	1.15					IL18BP	0.0023	1.145
FGF18	GDNF	0.00636	-1.091					METTL14	0.00237	1.114
FGF4	DNAJC3	0.00653	1.11					OSR1	0.00237	1.139
FGF5	PIK3C3	0.00665	1.088					GRM7	0.0024	-1.247
FGF8	SERTAD1	0.00674	-1.003					AP2S1	0.00241	-1.111
FGFBP3	TCF7L2	0.00677	1.132					ID2	0.00242	-1.291
FHL1	ETV5	0.00695	-1.115					RTCB	0.00242	-1.14
FMO3	STON2	0.00696	1.223					PSMC1	0.00243	-1.125
FN3K	HEPH	0.00699	1.225					PCYT1A	0.00245	-1.121
FOXD3	CPEB4	0.00703	1.134					FAM45A	0.00247	-1.122
FOXI1	FYN	0.00711	1.132					GOSR2	0.00249	-1.125
FOXJ3	CD300LF	0.0073	-1.122					ACAT2	0.00251	-1.239
FRMD6	AIMP1	0.00735	1.14					GPR1	0.00251	1.096
FRMD7	PDZK1IP1	0.00746	-1.098					MRPS18C	0.00251	-1.121
FRMPD1	ATP1B2	0.00751	1.214					LMBR1	0.00252	-1.229
FSTL4	CDC14A	0.00759	1.093					RSBN1L	0.00253	1.391
GABRA5	USP3	0.00771	1.17					OPN3	0.00254	-1.035
GAK	ARHGAP24	0.00786	1.136					UBE2B	0.00254	-1.271
GALR1	KMT2E	0.0079	1.116					MFF	0.0026	-1.109
GAPDHS	RIMKLA	0.00794	-1.136					CXorf56	0.00261	1.157
GCNT7	TRIM8	0.00799	1.064					ZNF585A	0.00264	-1.105
GDNF	HAND2	0.00801	1.138					ARG2	0.00265	-1.209
GEMIN7	NAPA	0.00802	-1.135					PTEN	0.00265	1.126
GGT6	ZNF638	0.00802	1.193					PDE4DIP	0.00268	1.197
GGT7	TEAD1	0.00808	1.124					GNAS	0.00269	-1.122
GLRA1	LRP10	0.0081	1.164					ARMC3	0.0027	1.232
GNAT3	TBCD	0.00814	1.129					SH3BP5	0.00271	-1.136
GNG10	ATP6V0A1	0.00823	-1.185					EIF2B3	0.00273	-1.07
GNG4	PPP1R11	0.00828	-1.094					PTPRF	0.00276	1.115
GNPTAB	SLCO1C1	0.00851	1.321					ZCCHC14	0.00276	1.144
GOLGA1	ARHGEF2	0.00863	-1.098					ATP6V0B	0.00278	-1.108
GP2	NCR2	0.00867	-1.089					COMMD3	0.00279	-1.105
GPATCH8	THRA	0.00869	-1.107					ATP5B	0.00282	-1.091
GPR133	ACAP2	0.0087	1.161					POLE4	0.00282	-1.097
GPR139	EIF2AK1	0.00874	1.051					IFI6	0.00283	-1.175
GPR15	GAS7	0.00882	-1.184					IGSF10	0.00287	-1.278
GPR174	YAP1	0.00883	1.246					AP1S2	0.00288	-1.217
GPRASP2	FADD	0.00892	1.102					FKBP14	0.00289	1.179
GPRC5A	CC2D1A	0.00893	-1.109					BARX2	0.0029	1.109
GPRC5B	FXYD5	0.00897	-1.147					FARSA	0.00294	-1.128
GPRIN2	GGT1	0.009	-1.088					NTN5	0.00295	1.154
GRHL3	ATG7	0.00902	-1.11					NTF3	0.00296	-1.203
GRIA1	HNRNPM	0.00906	1.15					PCNX1	0.00296	-1.097
GRIA2	OSBPL11	0.00911	1.187					TNFRSF14	0.00297	1.109
GRID1	RYR3	0.00911	1.195					TBC1D7	0.00298	-1.189
GRIK2	IL17RB	0.00913	1.24					EIF3K	0.00303	-1.088
GRIK3	DIAPH1	0.00934	-1.122					RELA	0.00303	1.149
HADH	SEMA4B	0.00934	1.133					PEBP1	0.00306	-1.068
HAS2	KCNS2	0.00939	-1.093					PSMD8	0.00308	-1.149
HEATR5B	SFRP1	0.00939	1.111					SPTAN1	0.00311	1.179
HECA	TAF10	0.00942	-1.096					IDH3A	0.00314	-1.181
HEPACAM2	FGF2	0.00944	1.266					RAB1A	0.00316	-1.127
HEPH	RAB1A	0.00956	1.073					MRPL46	0.00317	-1.106
HERC2	GPD1	0.0096	-1.159					MTMR7	0.00319	-1.187
HIPK2	TMBIM6	0.00963	1.088					RBMS2	0.00319	1.159
HMGA2	CSH1/CSH2	0.00986	-1.092					CDC27	0.00321	-1.117
HMMR	GLI2	0.00987	-1.088					PVALB	0.00321	-1.984
HOPX	PRKAA1	0.00988	1.097					RAD51C	0.00323	-1.131
HPS5								C14orf2	0.00325	-1.053
HS3ST4								RPAP3	0.0033	-1.148
HS6ST2								TIMM17A	0.00331	-1.234
HSD3B7								SSTR1	0.00333	-1.394
HSPA13								UCHL5	0.00333	-1.147
HSPD1								SLC32A1	0.00335	-1.278
HSPE1								ORC4	0.00339	-1.154
HTR4								DHRS2	0.0034	-1.291
IFT80								PLCXD2	0.00344	1.218
IFT81								VDAC2	0.00346	-1.085
IGF1								CGGBP1	0.00348	-1.14
IGF2								PPP1R17	0.00352	-1.106
IGHMBP2								PSMB5	0.00352	-1.122
IGSF1								SUMO2	0.00352	-1.127
IGSF3								PSMB2	0.00356	-1.085
IGSF9B								GLRX	0.00361	-1.298
IKZF1								SYNCRIP	0.00363	-1.123
IMMP2L								TSPAN14	0.00367	1.13
INHBC								WDR41	0.00367	-1.132
INPP4B								NCR3	0.00369	1.078
INPP5J								SNAP91	0.00371	-1.106
IPO4								ATP6V0D1	0.00375	-1.161
IQCB1								IDH3B	0.00375	-1.118
ISG15								CSE1L	0.00376	-1.07
ITGA2B								TEK	0.00377	-1.125
ITGA9								GPATCH4	0.00378	-1.137
ITGBL1								NAPA	0.0038	-1.163
ITPR3								ABLIM2	0.00384	-1.098
JAM3								NDUFB2	0.00385	-1.087
JMJD1C								PPIL1	0.00387	-1.151
JPH3								SARS	0.00387	-1.11
JRKL								UFD1	0.00389	-1.082
KCNK10								ROR1	0.00393	1.139
KDM3A								KPNA3	0.00395	-1.223
KDM6B								ATP6V1A	0.00397	-1.365
KDR								NDUFA13	0.00399	-1.067
KIAA0226								FAM126A	0.004	-1.247
KIAA0556								SNU13	0.00402	-1.096
KIAA1549								YWHAH	0.00402	-1.171
KIF1C								ITGA1	0.00407	1.058
KIF22								NDUFB10	0.00407	-1.097
KIF27								ADRM1	0.00411	-1.044
KIRREL2								S100A8	0.00411	2.013
KIT								TMEFF2	0.00412	-1.194
KITLG								APOO	0.00417	-1.107
KLF4								PSMF1	0.0042	-1.117
KLHDC4								BECN1	0.00423	-1.117
KRIT1								CUL3	0.00423	-1.075
KRT71								OSBPL3	0.00424	-1.199
KYNU								JMJD7-PLA2G4B	0.00425	1.125
LAMC2								ZMYND10	0.00427	1.162
LAMC3								NYAP2	0.0043	1.155
LAP3								PSMA2	0.0043	-1.078
LATS2								COPS3	0.00431	-1.131
LCAT								CD59	0.00434	1.184
LCLAT1								PAK1	0.00434	-1.145
LEPREL1								PNMA1	0.00435	-1.105
LHFPL3								TUBB2A	0.00435	-1.099
LIAS								TXNDC9	0.00437	-1.094
LILRA6								NDUFA4	0.00444	-1.082
LIMD1								PSMD7	0.00444	-1.126
LIN28B								FBXO22	0.00445	-1.105
LINC01927								TMX4	0.00445	-1.153
LINGO2								JKAMP	0.00454	-1.102
LMF1								ZXDC	0.00454	1.136
LRIG3								USP7	0.0046	-1.079
LRP1B								TRAF7	0.00461	1.131
LRRC32								STAM	0.00465	-1.1
LRRC36								ROCK2	0.00468	-1.129
LRRN3								MACF1	0.0047	1.154
LSM3								TAF7	0.00471	-1.079
LTF								CYB5R4	0.00474	-1.113
LYST								PTPRG	0.00478	1.447
MAFK								SNAP25	0.00483	-1.225
MAGOH								TMEM199	0.00486	-1.079
MAOA								UQCRFS1	0.00486	-1.123
MAOB								MINDY3	0.00495	-1.165
MAP3K1								GGH	0.00496	-1.2
MAP3K4								IARS	0.00496	-1.122
MAP7D2								CXADR	0.005	-1.22
MAP7D3								CMC1	0.00502	-1.16
MAPK10								IGF1	0.00506	-1.265
MARCH10								MED13L	0.00506	1.118
MARCH7								GLRX3	0.00507	-1.14
MARK2								CD99L2	0.0051	-1.111
MARK3								RBBP9	0.0051	-1.117
MARVELD3								SF3B1	0.00515	-1.097
MATN2								DCTN6	0.00519	-1.101
MBD2								PRKRA	0.00522	-1.079
MBP								DAPP1	0.00528	1.114
MC1R								SMYD3	0.00528	-1.127
MC2R								SCOC	0.00531	-1.32
MC4R								GNA11	0.00533	1.113
MCF2								LEPR	0.00533	1.12
MCHR2								DYNLL1	0.00534	-1.079
MED23								KAT5	0.00534	-1.075
MERTK								ACAN	0.00536	1.115
METAP2								EIF2S1	0.00537	-1.1
METTL22								LAMA3	0.00539	1.065
METTL8								C1D	0.0054	-1.139
MFAP3								ATP5G1	0.00545	-1.105
MGAM								EGLN1	0.00546	1.099
MGC12345								HPRT1	0.00547	-1.15
MIER3								CA4	0.00553	-1.254
MIF4GD								KIDINS220	0.00553	-1.094
MIIP								TM2D3	0.00553	-1.121
MINOS1								PPP1R14B	0.00558	1.135
MITF								FOXP1	0.0056	1.179
MKKS								PSMC6	0.00561	-1.095
MMP16								PUF60	0.00563	-1.055
MOB4								SNAPC5	0.00569	-1.111
MORC1								HSP90AA1	0.0057	-1.049
MPV17L								TRAPPC4	0.00572	-1.203
MRPL11								MYC	0.00577	1.27
MRPL52								CYB5R1	0.0058	-1.057
MSI2								ITPR1	0.00584	1.069
MSRB3								MFSD5	0.00589	-1.09
MSTN								SRGAP3	0.006	1.244
MT1F								ACVR1C	0.00601	-1.254
MT1L								ARL6IP5	0.00609	-1.185
MT2A								PLCG1	0.0061	-1.096
MTIF2								STK11	0.00612	1.098
MTRF1								COX7C	0.00623	-1.052
MURC								MMAB	0.00623	-1.11
MVK								SLC4A1AP	0.00627	-1.075
MYBPC1								ATP5F1	0.00629	-1.134
MYLK3								HDGFL3	0.0063	1.135
MYO15A								TRMT10C	0.00632	-1.072
MYO9A								ATP5O	0.00638	-1.065
MYOF								ITPA	0.00641	-1.113
NAPRT1								MAP1LC3B	0.00641	-1.121
NCAPD3								NIPAL3	0.00643	-1.189
NCAPG								GUF1	0.00644	-1.218
NCOA6								PDHA1	0.00644	-1.069
NCTIN1								IGFBP3	0.00645	1.217
NDUFB1								TRRAP	0.00648	1.109
NEK1								TJP2	0.00654	1.079
NEK4								GDPD1	0.00662	-1.128
NFAM1								GPR158	0.00667	-1.104
NFKBIZ								EMC3	0.0067	-1.099
NID2								MRPL15	0.00674	-1.109
NINJ1								AP4S1	0.00675	-1.179
NIPA2								TRUB1	0.00676	-1.142
NIPBL								ATP5J2	0.00678	-1.072
NKAIN2								C16orf45	0.00681	-1.147
NOCT								ATF2	0.00683	-1.212
NOL4								UBR4	0.00684	1.117
NOLC1								DSC2	0.00687	1.085
NOSTRIN								GBA	0.00691	-1.074
NOTCH2								PIN1	0.00693	-1.122
NPAS3								EID1	0.00694	-1.117
NPFFR2								EMC4	0.00697	-1.104
NPTX1								TPD52	0.00706	-1.281
NR2F2								RNF41	0.0071	-1.115
NR3C1								SLC25A3	0.0071	-1.072
NR3C2								SPOCK3	0.0071	-1.235
NRF1								CDS2	0.00712	1.185
NRG2								UBN2	0.00714	1.103
NRG4								MINOS1	0.00718	-1.075
NRSA2								TUBA4A	0.00721	-1.116
NRXN1								TAF1D	0.00722	1.128
NT5DC2								ARFGEF1	0.00723	-1.139
NTAN1								MDH1	0.00726	-1.121
NTM								STOX1	0.00726	1.107
NUDT15								LRRC4	0.00728	-1.095
NUMB								RNASEH2B	0.00728	-1.198
NUP133								MAT2B	0.00735	-1.081
NUP54								CRHR1	0.00736	-1.105
NXPE3								VDAC3	0.00738	-1.124
OLIG1								TMEFF1	0.00739	-1.169
OMA1								DYNC1H1	0.00741	-1.176
OPCML								SARAF	0.00746	-1.1
OPTC								UBE2V2	0.00746	-1.111
OR10K1								BEX4	0.00751	-1.095
OR13C8								NDUFAB1	0.00751	-1.101
OR2B11								H2AFZ	0.00754	-1.108
OR4D6								UBQLN1	0.00756	-1.101
OR51A7								FAM122A	0.00757	-1.102
OR9A4								VTA1	0.00759	-1.221
OTOF								PDE7A	0.0076	1.147
PAFAH2								MAD2L1BP	0.00769	-1.084
PARP12								CBFA2T2	0.0077	1.117
PARVG								PSMD6	0.0077	-1.083
PAX2								U2AF1	0.00771	1.092
PAX3								U2AF1L5	0.00771	1.092
PCDH18								GAS2L3	0.00775	-1.056
PCDHA1								CXCR5	0.00776	1.149
PCDHB4								RND3	0.00776	-1.14
PCSK5								APEX1	0.00779	-1.094
PDE4D								MTO1	0.00782	-1.157
PDE4DIP								SPCS1	0.00782	-1.087
PDE5A								ACVR1	0.00783	-1.139
PDE7B								CHMP5	0.00783	-1.118
PDILT								ADAM33	0.00786	1.11
PDRG1								UBE3A	0.00789	-1.11
PDXDC1								GTF2H1	0.00797	-1.13
PEX7								RNF5	0.00804	-1.098
PHF2								LRRC73	0.00809	-1.133
PHF20								COX6B1	0.0081	-1.059
PHLDB3								MATR3	0.00813	-1.12
PIK3C3								PTS	0.00817	-1.072
PITRM1								RALGAPA2	0.00817	1.287
PJA2								UBE2D2	0.00826	-1.146
PKD1L1								ERC2	0.00828	-1.12
PLA2G2E								CCSER2	0.00831	-1.158
PLA2G3								NFE2L2	0.00835	-1.133
PLAC1								GAL	0.00843	-1.267
PLAC8L1								C1QBP	0.00845	-1.088
PLAG1								SMYD2	0.00845	-1.136
PLCE1								TUBB3	0.00847	-1.085
PLEKHH1								PTGIS	0.00851	-1.06
PLEKHM3								CYCS	0.00852	-1.063
PLIN3								CAPRIN1	0.00857	-1.166
PLXNA4								NDUFC2	0.00858	-1.064
PMEL								HNRNPU	0.00864	1.177
PML								PRAF2	0.00866	-1.079
Pol								ERCC1	0.00867	-1.15
POLI								RFWD2	0.00868	-1.183
POLR1E								NRG3	0.00871	-1.097
POMC								NOSIP	0.00874	-1.06
POP1								PLPP6	0.00874	1.099
PPAP2A								PPP1R11	0.00876	-1.113
PPAPDC1B								SGCB	0.00876	-1.148
PPARD								BCL3	0.00877	1.157
PPFIBP1								GEMIN2	0.00878	-1.128
PPM1D								TMPRSS3	0.00878	1.147
PPP1R13B								H6PD	0.00882	-1.102
PPP2CA								NFU1	0.00887	-1.114
PRICKLE4								RRAGA	0.00887	-1.09
PRKAG1								PEG10	0.00899	-1.423
PRKAG3								ANG	0.00901	1.128
PRKCZ								PCMT1	0.00901	-1.225
PRKG2								DNAJC27	0.00904	-1.117
PRMT3								PKD1P1	0.00904	1.188
PROM1								NSF	0.0091	1.234
PRR11								SRD5A1	0.00914	-1.161
PRX								DHODH	0.00919	1.1
PSMB7								AMPH	0.0092	-1.227
PSPH								FHL3	0.00921	1.106
PSTK								PSMG1	0.00922	-1.187
PTPN4								CLTB	0.00928	-1.082
PTPRR								ANAPC11	0.0093	-1.039
PTPRS								G3BP1	0.00931	1.099
PUSL1								NKIRAS1	0.00931	-1.132
PVRL3								MAP4	0.00932	-1.111
Q2ABD2								TYMS	0.00937	-1.067
RAB3GAP1								C11orf58	0.0094	-1.118
RABGAP1L								FAIM2	0.00944	-1.111
RABL3								LRRC37A3	0.00946	1.451
RALGAPA2								LRRC47	0.00947	-1.075
RALY								SLC35F5	0.00947	1.396
RANBP17								TIMM8B	0.00954	-1.091
RAPH1								ZNF622	0.00956	-1.082
RASGEF1B								ARFGEF3	0.00959	-1.226
RBM11								DNAJC12	0.00963	-1.16
RBP5								NTMT1	0.00963	-1.091
RCSD1								TMEM183A	0.00964	-1.095
REEP1								PPP2CA	0.00965	-1.05
RELL1								SLC1A6	0.00971	-1.212
RELT								PSMB3	0.00972	-1.069
RET								UBA3	0.00974	-1.071
RFTN2								RPS16	0.00984	1.103
RG9MTD3								UNG	0.00985	1.133
RHBDD1								ALAS1	0.00986	-1.092
RHPN1								NRBF2	0.00986	-1.111
RIMKLA								CEP295	0.00994	1.125
RNASE6								HLA-DQA1	0.00998	-1.234
RNF103								FAM30A	0.01	1.124
RNF144B								MAP3K7	0.01	-1.168
RNPC3								NF1	0.01	1.169
ROBO1
RPL3
RPL31
RRN3
RRN3P1
RRNRP2
RSL1D1
RSPO2
RTP3
RXFP2
RYR1
S100A12
SAE1
SCARB2
SCN9A
SCP2D1
SCPEP1
SCRIB
SDAD1
SDHAF3
SDK2
SEC24A
SEC63
SEMA3D
SEMA6A
SENP5
SENP7
40422
SERINC3
SETBP1
SETD9
SETMAR
SF3B1
SGCD
SH2D5
SH3GL2
SHC4
SIAE
SKA2
SKI
SKP1
SLC22A13
SLC22A15
SLC22A18
SLC25A38
SLC35D1
SLC35F5
SLC39A7
SLC39A8
SLC41A2
SLC43A1
SLC46A1
SLC5A1
SLC5A4
SLC6A1
SLC6A17
SLC9A6
SLCO1A2
SMAD2
SMC4
SMG1
SMG6
SMIM23
SMO
SMYD2
SNAP29
SNCG
SNRPD1
SOCS4
SOX10
SOX2
SOX6
SOX9
SPATA19
SPATA21
SPATA7
SPERT
SPHKAP
SPINT1
SPTAN1
SPTBN5
SREBF1
SRP72
SRRM2
STAB1
STARD5
STARD6
STC2
STK10
STK11IP
STS
STX7
STXBP6
SUN3
SURF2
SUSD3
SYNJ2
SYNM
SYTL1
TAOK1
TAS2R1
TAS2R16
TAS2R3
TAS2R38
TBC1D9
TBXAS1
TCOF1
TCTN1
TCTN3
TEKT3
TEX14
TF
TFCP2L1
TH
THBS2
THEGL
THUMPD1
THYN1
TLX3
TMEM114
TMEM132D
TMEM159
TMEM182
TMEM242
TMEM59L
TMEM71
TNFRSF9
TNKS2
TOE1
TP53BP1
TPH1
TRA2B
TRAPPC8
TRBV25OR9-2
TRDN
TRIM16
TRIM59
TRIO
TRMT61A
TRPM1
TRPV6
TRY1
TRY2
TRY3
TSTD2
TTC21B
TTC39A
TUBGCP5
TVP23B
TVP23C
TXN2
TXNRD2
TYK2
TYRP1
U2
UBE2B
UBXN10
ULBP3
UMOD
UNC93A
URB2
USP45
UVRAG
V1R
VDAC1
VEZT
VPS26B
VRK1
VWC2
VWDE
WASF3
WDR17
WDR62
WDR90
WFDC8
WIPF2
WIPF3
WNK2
WWC1
XCR1
XPBP
XPC
XPO6
YSK4
YWHAH
ZC3H3
ZFAT
ZFYVE19
ZMYND10
ZNF236
ZNF286A
ZNF286B
ZNF436
ZNF492
ZNF516
ZNF521
ZNF555
ZNF622
ZNF679
ZNF780B
ZP2
ZPBP
ZZEF1
