## Supplemental file 1 for "Abnormal features of human self-domestication in bipolar disorder"

### Sheet: Hoja1
PsyGeNet	BDgene	BD candidates (PsyGeNet + Bdgene)	Domestication candidates
ABCA13	SLC6A4	ABCA13	ABAT
ACADS	BDNF	ABCB1	ABCA10
ACTB	COMT	ACAA2	ABCA5
ADCY2	DRD2	ACADS	ABCB10
ADCY3	HTR2A	ACAN	ABCG1
ADCY8	DAOA	ACE	ABCG2
ADM	MAOA	ACP6	ABHD1
ADRA1A	CACNA1C	ACTB	ACA64
ADRA2C	DRD3	ADAM12	ACAD8
ADRB2	DISC1	ADAMTSL3	ACMSD
ADRBK2	ANK3	ADCY2	ACOT11
AGT	TH	ADCY3	ACOT13
AKAP10	MTHFR	ADCY8	ACOT8
AKR1C4	NRG1	ADCY9	ACOX2
AKT1	TPH1	ADCYAP1	ACOX3
AKT2	TPH2	ADM	ACSF3
ALOX12	DRD4	ADORA2B	ACSM5
ANK3	CLOCK	ADRA1A	ACSS2
ANKK1	SLC6A3	ADRA1B	ACTA1
APOD	DRD1	ADRA2C	ADAM2
APP	P2RX7	ADRB2	ADAMDEC1
ARHGEF10	DTNBP1	ADRBK2	ADAMTS13
ARNTL	NOS1	ADSL	ADAMTSL3
ARNTL2	GRIN2B	AEBP2	ADRB2
ARRB2	WFS1	AGMO	AHCY
ASMT	PER2	AGT	AHCYL2
ASTN2	GRM3	AGTR1	AK1
ATF4	PER3	AHR	AKAP1
ATF5	ARNTL	AHRR	ALDH16A1
ATP1A1	KCNN3	AKAP10	ALDH18A1
ATP1A2	HTR2C	AKR1C4	ALDH1L2
AVP	NDUFV2	AKT1	ALK
BAG1	ZNF804A	AKT2	ALS2CR12
BCHE	SYNE1	ALDH2	AMACR
BCL2	NR1D1	ALOX12	AMBRA1
BCL9	TENM4	ANK3	ANK1
BCR	RBFOX1	ANKK1	ANKDD1A
BDKRB2	GABRA5	ANKRD16	ANKRD2
BDNF	RGS4	ANKRD35	ANKRD49
BHLHE40	DGKH	ANO3	ANKRD50
BHLHE41	TCF4	APOD	ANKS4B
BID	MAD1L1	APOE	APEH
BRCA2	MLC1	APP	APOBEC4
BRD1	SORCS2	ARHGAP18	APOPT1
C14orf28	PALB2	ARHGEF10	ARHGAP26
CACNA1A	TAAR6	ARHGEF5	ARID1B
CACNA1B	NPAS2	ARNTL	ARID3B
CACNB2	PDLIM5	ARNTL2	ARL6IP1
CACNG5	CSNK1E	ARRB2	ARL9
CALM2	PBRM1	AS3MT	ART3
CALR	TRPM2	ASMT	ASAP1
CAMK2A	NR3C1	ASTN1	ASB11
CASP8	DDC	ASTN2	ASIP
CBS	FKBP5	ATF4	ASTN1
CCKAR	ACE	ATF5	ASTN2
CDH17	DAO	ATP1A1	ATL1
CDH7	CRY2	ATP1A2	ATXN7L1
CHRM2	TRANK1	ATP1A3	B3GALTL
CHRNA2	PER1	ATP6V0D1	B3GLCT
CHRNA6	DUSP6	ATXN1	BAG5
CHRNB3	TSNAX	ATXN7L1	BARD1
CLEC10A	TNF	AURKB	BAZ1B
CLOCK	CSNK1D	AUTS2	BCAP31
CNR2	CSMD1	AVP	BMP15
CNTN4	ADCY8	AVPR1B	BMPR1B
CNTN6	CRHR1	B3GALT1	BPI
CNTNAP2	CHRNA7	BAG1	BRAF
COMT	AVPR1B	BCHE	BRCA1
CRHR2	IMPA2	BCL11A	BTAF1
CRY2	PCDH15	BCL2	C11orf54
CSMD1	PLA2G1B	BCL9	C11orf63
CSNK1E	PIP4K2A	BCR	C15orf60
CSRP1	RORB	BDH1	C16orf71
CTLA4	KCNQ3	BDKRB1	C17orf67
CUX2	ST3GAL1	BDKRB2	C1orf109
CXCL8	MAOB	BDNF	C22orf31
DAOA	SLC18A1	BET1	C2orf40
DAOA-AS1	PI4KA	BHLHE40	C2orf62
DAZAP1	DSCAM	BHLHE41	C3orf62
DBH	AKT1	BID	C4orf33
DBN1	CD36	BMP6	C5orf15
DBNL	TSPO	BRCA2	C7orf72
DCLK1	BHLHE41	BRD1	C8B
DCTN5	YWHAH	BTBD16	C9orf89
DFNB31	SNAP29	BVES	C9orf96
DGKB	CACNB2	C10orf120	CACNA1C
DGKH	GRIN1	C10orf82	CACNA1D
DIO2	SYNGR1	C14orf28	CADM2
DISC1	PDE4B	C15orf32	CAGE1
DKK4	HTR6	C1orf110	CALCB
DLG2	DFNB31	CACNA1A	CASP7
DLG3	HTR1A	CACNA1B	CAST
DLG4	GABRB3	CACNA1C	CAV1
DLX1	GPR50	CACNA1D	CAV2
DNAH8	CHRNA5	CACNA1E	CBD118
DNAJB1	CRHR2	CACNA2D4	CBD121
DNMT1	GRM7	CACNB2	CBD122
DOCK9	CUX2	CACNG2	CBX2
DOK5	ALDH2	CACNG5	CCDC38
DRD1	EGR3	CAGE1	CCDC64B
DRD2	CCL2	CALM2	CCDC67
DRD3	CACNG2	CALR	CCDC70
DRD4	RELN	CAMK2A	CCDC82
DRD5	ATP1A3	CAMKK2	CCNJ
DSCAM	ADCYAP1	CAPN10	CCNT2
DTNBP1	NTRK2	CASP8	CD27
EGR2	CHRNA3	CBS	CD36
EGR3	ARNTL2	CCDC168	CD48
EHHADH	ITIH3	CCDC50	CD93
ERBB3	GABRA3	CCDC68	CDH1
ERBB4	XBP1	CCDC69	CDH6
ERVW-1	CDH13	CCDC92	CDK5RAP1
ESR1	DPP10	CCKAR	CDKL3
FABP7	TACR1	CCKBR	CDRT1
FADS2	TDRD9	CCL2	CDRT4
FAM109A	GRIK2	CD36	CELA1
FBXL3	GABRB1	CDH13	CENPE
FGF17	KCNH7	CDH15	CENPM
FGF20	EGR2	CDH17	CEP68
FGFR1	NCAM1	CDH7	CEP97
FGFR2	LMO3	CDK13	CERS3
FOXP3	DBH	CDKN2A	CETN3
FYN	NAPG	CEP72	CHD7
FZD4	DLG2	CEP85L	CHMP4B
G6PD	SP8	CHD1L	CIB4
GABRA1	ADRBK2	CHL1	CKB
GABRA3	RORA	CHN2	CKM
GABRA5	CHRNB3	CHRM2	CLCA3
GABRB1	CIT	CHRNA2	CLDN17
GABRB2	MTR	CHRNA3	CLEC5A
GABRB3	DLG1	CHRNA4	CLK3
GABRG1	PON1	CHRNA5	CNGA2
GABRR1	GNL3	CHRNA6	CNTN6
GABRR2	CMTM8	CHRNA7	COA5
GAD1	TSPAN8	CHRNB1	COBL
GAL	PPP2R2C	CHRNB2	COG6
GAP43	TUBA8	CHRNB3	COIL
GIF	GABRA1	CHRNB4	COL11A1
GLO1	MCHR1	CIT	COL14A1
GLYAT	DPP6	CLEC10A	COL22A1
GNAL	MYO5B	CLOCK	COL6A3
GNB1L	NPTX1	CMTM8	COL9A3
GNB2L1	FAM84B	CNNM4	COMMD1
GNB3	KLHDC1	CNR2	COQ10B
GPR50	SOD2	CNTN4	COX4I1
GPR78	SLCO3A1	CNTN6	COX4I2
GPRC5D	MTHFD1	CNTNAP2	CPEB3
GRIA3	HSPA1A	COBL	CRH
GRID1	GRIK5	COL11A2	CROCC
GRIK1	PLA2G6	COL28A1	CRTC3
GRIK2	RSRC2	COMT	CRYM
GRIK4	CAMKK2	COX10	C-SKI
GRIK5	STK24	CPB2	CSPP1
GRIN3A	IFNG	CPEB1	CTTN
GRM4	GRM4	CPN2	CUL1
GRM5	IGFBP7	CRBN	CUX2
GRN	CACNG5	CREB1	CXCL10
GSTM1	ST8SIA2	CRH	CYB5R1
GSTT1	DGCR8	CRHR1	CYFIP1
GSTZ1	RIOK1	CRHR2	CYP1A1
HCAR3	CAMK2A	CRY1	CYP1A2
HCG9	IL1RN	CRY2	CYP26A1
HIF1A	RFX4	CSF2RB	CYP26C1
HINT1	C1orf110	CSMD1	CYP27B1
HIP1R	ALOX12	CSNK1D	DACT1
HLA-DRB1	RNPEPL1	CSNK1E	DAPK1
HLA-DRB4	GRIK4	CSRP1	DBI
HLA-E	ABCA13	CTBP2	DCC
HLA-G	HTR4	CTLA4	DCST1
HMGXB4	NTRK3	CTNNA3	DDC
HPGDS	DCC	CTTN	DEFB103B
HSP90B1	GNB3	CUL1	DEFB119
HSPA4	LMAN2L	CUX2	DEFB122
HSPA5	GRIA1	CXCL8	DGAT1
HTR3A	RPTOR	CYTH4	DHDH
HTR3B	ERBB4	DAO	DLGAP1
HTR4	CHRNB4	DAOA	DLL3
HTR5A	GPR78	DAOA-AS1	DMRT3
IFNA1	SHANK2	DAZAP1	DNAH3
IFNG	PPP3CB	DBH	DNAH9
IFT27	CRY1	DBN1	DNAJA1
IGF1	GRN	DBNL	DNAJB9
IL1B	PREP	DCC	DNTTIP2
IL1RN	BRD1	DCLK1	DOCK2
IL2RB	ATXN1	DCTN5	DPEP3
IL6	CRH	DDC	DSCAM
IMPA1	S100B	DDO	DTD1
IMPACT	NOS3	DDX55	DUSP19
INPP1	DPYSL2	DEC1	ECHDC1
INS	GCH1	DFNB31	EDC3
ITGA9	ADSL	DGCR8	EDN3
ITGAM	GAD1	DGKB	EDNRB
ITIH1	NRXN3	DGKH	EEA1
ITIH3	NGF	DHX15	EHBP1L1
ITIH4	BTBD16	DIAPH1	EIF2S2
ITPR1	TPP2	DIO2	ELF2
KCNQ2	ADCY9	DIRAS2	EMC2
KCNQ3	IL2RB	DISC1	ENKUR
KCTD12	HTR5A	DKK4	ENTPD1
KLK8	CCDC50	DLG1	ENTPD7
LACE1	GABRA4	DLG2	EPHB4
LARS2	JAM3	DLG3	EPS15
LBX1	ADCY2	DLG4	ERBB4
LDHA	SSTR5	DLX1	ETNPPL
LHX5	HTR3B	DNAH8	ETV4
LMAN2L	BCR	DNAJB1	EVC2
MAGI1	FABP3	DNMT1	EYA1
MAGI2	NPAS3	DOCK9	F9
MAP2	CTLA4	DOK5	FABP5
MAPK1	SNAP25	DPP10	FAF1
MBD5	CREB1	DPP6	FAIM3
MBL2	HTR3A	DPYSL2	FAM107B
MC2R	MPPE1	DRD1	FAM114A2
MCHR1	CSF2RB	DRD2	FAM131B
MCHR2	FBXO38	DRD3	FAM172A
MDGA1	BDH1	DRD4	FAM179A
ME2	GFRA1	DRD5	FAM40B
MFGE8	ZNF274	DRP2	FAM69A
MIR206	FGFR2	DSCAM	FANCA
MIR212	PCDHA@	DTNBP1	FANCB
MIR2682	TLE4	DUSP6	FAT4
MLLT3	NT5C2	DYNC1I1	FBN3
MMP10	NRGN	EBF1	FBXL22
MPPE1	TPST2	EDARADD	FBXO10
MTHFD1	TRIM26	EGR2	FBXO28
MTHFR	SP4	EGR3	FBXO31
MTR	MCHR2	EHHADH	FBXW10
NAPG	TCN1	EPDR1	FBXW11
NCAM1	FARP1	EPHA5	FCHSD2
NCAN	VIP	ERBB3	FCRL4
NCS1	PPFIA1	ERBB4	FER
ND1	AHR	ERVW-1	FGA
NDST3	CHD1L	ESR1	FGD6
NDUFV1	MCM3AP-AS1	EVA1A	FGF13
NDUFV2	TFIP11	EXOC3	FGF18
NDUFV3	HLA-G	EXOC3-AS1	FGF4
NEDD4	OLFM3	EXTL1	FGF5
NEFL	TCF7L2	FABP3	FGF8
NEFM	ATP1A1	FABP7	FGFBP3
NEK4	DIO2	FADS2	FHL1
NFIX	OTX2	FAM107B	FMO3
NLGN1	TACC2	FAM109A	FN3K
NNMT	NNMT	FAM110B	FOXD3
NOD2	FAM184A	FAM118B	FOXI1
NOS3	GNA12	FAM184A	FOXJ3
NPAS2	CNNM4	FAM26F	FRMD6
NPAS3	ARRB2	FAM3C	FRMD7
NR1D1	PLEKHA5	FAM84B	FRMPD1
NR2E1	ADAM12	FARP1	FSTL4
NR3C1	ITGA9	FBXL3	GABRA5
NR4A2	IGF1	FBXO18	GAK
NRG1	DGKB	FBXO38	GALR1
NRGN	AURKB	FGF17	GAPDHS
NRXN1	NT5DC1	FGF20	GCNT7
NTRK2	TPP1	FGFR1	GDNF
OTX2	HMGXB4	FGFR2	GEMIN7
P2RX7	TSHR	FIG4	GGT6
PALB2	LRRC36	FKBP5	GGT7
PBRM1	CPN2	FLVCR2	GLRA1
PCLO	COL28A1	FMO5	GNAT3
PCNT	BMP6	FOXN3	GNG10
PDE10A	TPX2	FOXO3	GNG4
PDE4A	AUTS2	FOXP3	GNPTAB
PDE4B	EBF1	FYN	GOLGA1
PDE9A	RFPL4B	FZD4	GP2
PER2	PPARGC1B	G6PD	GPATCH8
PER3	TP53I3	GABRA1	GPR133
PFKFB3	KCNK10	GABRA3	GPR139
PFKL	MAGI2	GABRA4	GPR15
PGAM1	SEMG2	GABRA5	GPR174
PGP	AHRR	GABRB1	GPRASP2
PIK3C3	ARHGEF5	GABRB2	GPRC5A
PIP4K2C	SNAI1	GABRB3	GPRC5B
PLA2G6	SETD4	GABRG1	GPRIN2
PLCB1	TULP4	GABRR1	GRHL3
PLCG1	DEC1	GABRR2	GRIA1
PLCXD3	MBNL1	GABRR3	GRIA2
PMCH	TNRC6B	GAD1	GRID1
POLG	NTSR2	GAL	GRIK2
POMC	UPP1	GAP43	GRIK3
POU3F2	CAPN10	GAPDHP57	HADH
PPARD	BDKRB2	GCH1	HAS2
PPID	POLE2	GDNF	HEATR5B
PPIEL	TRIM24	GFAP	HECA
PPP1R1B	SLC12A6	GFRA1	HEPACAM2
PPP2R2C	CYTH4	GGTA1P	HEPH
PPP2R4	PIK3C3	GIF	HERC2
PPP3CC	SDK1	GJA1	HIPK2
PRKCI	SEC63	GJA5	HMGA2
PRKCZ	DIRAS2	GJA8	HMMR
PROKR2	SCN8A	GLDN	HOPX
PSEN2	MIR2113	GLI3	HPS5
PTGDS	BCL9	GLO1	HS3ST4
RAPGEF5	AGTR1	GLRA1	HS6ST2
RASGRF1	PCSK5	GLT8D1	HSD3B7
RASGRP1	RGMA	GLYAT	HSPA13
RELN	SLC1A1	GNA12	HSPD1
REN	SERINC1	GNAL	HSPE1
RFX4	SERPINA12	GNAZ	HTR4
RNF41	GRIN2D	GNB1L	IFT80
ROR1	NDE1	GNB2L1	IFT81
RORA	GRIK3	GNB3	IGF1
S100A10	CHRNB1	GNL3	IGF2
S100B	PPARD	GPR50	IGHMBP2
S1PR1	SVEP1	GPR78	IGSF1
SAT1	CTTN	GPR87	IGSF3
SCN8A	NAPEPLD	GPRC5D	IGSF9B
SEC24C	PNLIPRP1	GPX3	IKZF1
SEPT11	GRIP1	GPX6	IMMP2L
SERPINA1	PSKH1	GRIA1	INHBC
SEZ6L	GPX3	GRIA3	INPP4B
SFRP1	GJA5	GRID1	INPP5J
SLC12A6	ZBED4	GRIK1	IPO4
SLC17A6	LNX1	GRIK2	IQCB1
SLC18A1	TOM1	GRIK3	ISG15
SLC18A2	CHRNA4	GRIK4	ITGA2B
SLC1A1	NR3C2	GRIK5	ITGA9
SLC1A2	IRF2	GRIN1	ITGBL1
SLC1A3	GJA8	GRIN2A	ITPR3
SLC1A6	IRF8	GRIN2B	JAM3
SLC25A4	GLDN	GRIN2D	JMJD1C
SLC39A3	PARVG	GRIN3A	JPH3
SLC6A13	NUP107	GRIP1	JRKL
SLC6A3	KCNMB2	GRM3	KCNK10
SLC6A4	EPHA5	GRM4	KDM3A
SMS	SLC18A2	GRM5	KDM6B
SNAP25	LACE1	GRM7	KDR
SOD2	NCAPD3	GRN	KIAA0226
SORCS2	ZKSCAN4	GSTM1	KIAA0556
SP4	KRT3	GSTT1	KIAA1549
SP8	FYN	GSTZ1	KIF1C
SPR	FIG4	HCAR3	KIF22
SRRT	CCKBR	HCG9	KIF27
SRSF3	KCNQ2	HCRTR1	KIRREL2
SST	ST13	HCRTR2	KIT
SSTR5	LIMS2	HDAC9	KITLG
ST3GAL1	FLVCR2	HIF1A	KLF4
ST8SIA2	RNF144B	HINT1	KLHDC4
STAB1	HCRTR1	HIP1R	KRIT1
SYN3	FAM3C	HLA-DRB1	KRT71
TAAR6	INTS9	HLA-DRB4	KYNU
TACR1	MDGA1	HLA-E	LAMC2
TCF7L2	RPA3	HLA-F-AS1	LAMC3
TDO2	MIR137	HLA-G	LAP3
TGFB1	ADORA2B	HMG20A	LATS2
TGM2	ADRB2	HMGXB4	LCAT
TIMELESS	SNX24	HNF4A	LCLAT1
TLL2	SEMA5A	HOXA3	LEPREL1
TLR2	TCTE1	HPGDS	LHFPL3
TLR4	PALLD	HPS4	LIAS
TMSB10	CAGE1	HS3ST4	LILRA6
TNF	ASTN2	HSF2	LIMD1
TOM1	BCL11A	HSP90AA1	LIN28B
TPH2	BVES	HSP90B1	LINC01927
TPO	THRA	HSPA1A	LINGO2
TRPC7	AS3MT	HSPA4	LMF1
TSNAX	AEBP2	HSPA5	LRIG3
TSNAX-DISC1	ZSCAN31	HTR1A	LRP1B
TSPAN8	INTS6	HTR1F	LRRC32
TSPO	TMEM108	HTR2A	LRRC36
TUBA8	CACNA1B	HTR2C	LRRN3
UCP2	NRXN2	HTR3A	LSM3
ULK4	DIAPH1	HTR3B	LTF
USP46	TRH	HTR4	LYST
VAPA	ZNF490	HTR5A	MAFK
VDR	SNX13	HTR6	MAGOH
VEGFA	PMCH	IFNA1	MAOA
VGF	CACNA2D4	IFNG	MAOB
VIP	GLI3	IFRD1	MAP3K1
VIPR2	CCDC168	IFT27	MAP3K4
WFS1	GPR87	IGF1	MAP7D2
XBP1	GNB1L	IGFBP7	MAP7D3
YWHAH	GABRR3	IL15RA	MAPK10
ZNF804A	PRKAG2	IL1B	MARCH10
	TRPC4AP	IL1RN	MARCH7
	PRKCZ	IL2RB	MARK2
	SEZ6L	IL6	MARK3
	LGI2	IMMP2L	MARVELD3
	OLFM1	IMPA1	MATN2
	FBXO18	IMPA2	MBD2
	MED12L	IMPACT	MBP
	FMO5	INPP1	MC1R
	EXOC3	INS	MC2R
	COL11A2	INTS6	MC4R
	CRBN	INTS9	MCF2
	THSD4	IRF2	MCHR2
	LRR1	IRF8	MED23
	KLK8	ITGA9	MERTK
	MYL12B	ITGAM	METAP2
	MYL12A	ITGB6	METTL22
	CCDC69	ITGB8	METTL8
	C10orf82	ITIH1	MFAP3
	CCDC92	ITIH3	MGAM
	C10orf120	ITIH4	MGC12345
	TFAM	ITK	MIER3
	VAMP2	ITPR1	MIF4GD
	FOXO3	JAM3	MIIP
	BRCA2	KAT6B	MINOS1
	CTNNA3	KCND2	MITF
	HDAC9	KCNH7	MKKS
	NF1	KCNK10	MMP16
	MIR2682	KCNMB2	MOB4
	HOXA3	KCNN3	MORC1
	PTGFR	KCNQ2	MPV17L
	KPNA5	KCNQ3	MRPL11
	APOE	KCTD1	MRPL52
	HSP90B1	KCTD12	MSI2
	SLC22A23	KLHDC1	MSRB3
	ATF4	KLK8	MSTN
	TUBA1B	KPNA5	MT1F
	IFRD1	KRT3	MT1L
	NAV2	LACE1	MT2A
	GGTA1P	LAMP3	MTIF2
	RAC1	LARGE	MTRF1
	CDKN2A	LARS2	MURC
	NAMPT	LBX1	MVK
	HNF4A	LDHA	MYBPC1
	QDPR	LEPR	MYLK3
	VKORC1L1	LGI2	MYO15A
	SYPL1	LHX5	MYO9A
	ABCB1	LIMS2	MYOF
	CHN2	LMAN2L	NAPRT1
	ATP6V0D1	LMO3	NCAPD3
	GLRA1	LNX1	NCAPG
	HLA-F-AS1	LOC220729	NCOA6
	LAMP3	LRP8	NCTIN1
	GDNF	LRR1	NDUFB1
	FAM26F	LRRC36	NEK1
	GABRR1	LSM11	NEK4
	NCK2	MAD1L1	NFAM1
	IMMP2L	MAGI1	NFKBIZ
	CPB2	MAGI2	NID2
	SIGLEC6	MAOA	NINJ1
	RYR2	MAOB	NIPA2
	HS3ST4	MAP2	NIPBL
	FOXN3	MAPK1	NKAIN2
	ATXN7L1	MBD5	NOCT
	POPDC3	MBL2	NOL4
	C15orf32	MBNL1	NOLC1
	NR2E1	MBP	NOSTRIN
	VIPR2	MC2R	NOTCH2
	SEMA3D	MCHR1	NPAS3
	GSTM1	MCHR2	NPFFR2
	VAPA	MCM3AP-AS1	NPTX1
	B3GALT1	MDGA1	NR2F2
	GSTZ1	ME2	NR3C1
	HCRTR2	MED12L	NR3C2
	SLC30A8	MEOX2	NRF1
	EVA1A	METTL21C	NRG2
	FAM109A	MFGE8	NRG4
	FAM110B	MIR137	NRSA2
	HSP90AA1	MIR206	NRXN1
	ADAMTSL3	MIR2113	NT5DC2
	PRLR	MIR212	NTAN1
	TACC3	MIR2682	NTM
	GNAZ	MLC1	NUDT15
	CCDC68	MLLT3	NUMB
	THSD7B	MMP10	NUP133
	CUL1	MMP9	NUP54
	MBP	MPPE1	NXPE3
	FABP7	MsrA	OLIG1
	BDKRB1	MTHFD1	OMA1
	PTPRE	MTHFR	OPCML
	ZNF284	MTR	OPTC
	WDFY2	MYL12A	OR10K1
	THSD7A	MYL12B	OR13C8
	FAM118B	MYO5B	OR2B11
	DDX55	MYT1L	OR4D6
	DYNC1I1	NAA38	OR51A7
	NDST3	NAMPT	OR9A4
	LEPR	NAPEPLD	OTOF
	OXCT1	NAPG	PAFAH2
	TMEM151B	NAV2	PARP12
	EXOC3-AS1	NCAM1	PARVG
	PIK3R1	NCAN	PAX2
	CDH15	NCAPD3	PAX3
	PLCXD3	NCK2	PCDH18
	TAAR4P	NCS1	PCDHA1
	AGMO	ND1	PCDHB4
	FAM107B	NDE1	PCSK5
	EPDR1	NDST3	PDE4D
	TSPYL4	NDUFV1	PDE4DIP
	DOK5	NDUFV2	PDE5A
	ADM	NDUFV3	PDE7B
	IL15RA	NEDD4	PDILT
	GJA1	NEFL	PDRG1
	GPX6	NEFM	PDXDC1
	SSTR1	NEK4	PEX7
	CDK13	NF1	PHF2
	P2RY13	NFIX	PHF20
	VEPH1	NGF	PHLDB3
	METTL21C	NLGN1	PIK3C3
	SLC17A3	NNMT	PITRM1
	SPATS2L	NOD2	PJA2
	TIAM2	NOS1	PKD1L1
	PTGR2	NOS3	PLA2G2E
	HSF2	NPAS2	PLA2G3
	ITK	NPAS3	PLAC1
	TGM2	NPHP4	PLAC8L1
	ITGB8	NPPB	PLAG1
	PTPRZ1	NPTX1	PLCE1
	LARGE	NR1D1	PLEKHH1
	ACP6	NR2E1	PLEKHM3
	GSTT1	NR3C1	PLIN3
	ZNF236	NR3C2	PLXNA4
	CACNA1D	NR4A2	PMEL
	TCAF1	NRG1	PML
	GFAP	NRGN	Pol
	TLL2	NRXN1	POLI
	NAA38	NRXN2	POLR1E
	CHL1	NRXN3	POMC
	CNTN6	NT5C2	POP1
	DRP2	NT5DC1	PPAP2A
	SRD5A1	NTRK2	PPAPDC1B
	LSM11	NTRK3	PPARD
	TLR4	NTSR2	PPFIBP1
	CPEB1	NUF2	PPM1D
	GLT8D1	NUP107	PPP1R13B
	ZNF277	OLFM1	PPP2CA
	AKAP10	OLFM3	PRICKLE4
	MYT1L	OTX2	PRKAG1
	KAT6B	OXCT1	PRKAG3
	ZWINT	P2RX7	PRKCZ
	PARVB	P2RY13	PRKG2
	SERPINA11	PALB2	PRMT3
	RGS17	PALLD	PROM1
	SCARNA17	PARK2	PRR11
	AGT	PARVB	PRX
	ASTN1	PARVG	PSMB7
	ACAN	PBRM1	PSPH
	ITIH1	PCDH15	PSTK
	LOC220729	PCDHA@	PTPN4
	PLD1	PCLO	PTPRR
	CHRNB2	PCNT	PTPRS
	GRIN2A	PCSK5	PUSL1
	LRP8	PDE10A	PVRL3
	IL1B	PDE4A	Q2ABD2
	ANKRD16	PDE4B	RAB3GAP1
	EXTL1	PDE9A	RABGAP1L
	CEP72	PDLIM5	RABL3
	POU6F2	PER1	RALGAPA2
	ITGB6	PER2	RALY
	NPHP4	PER3	RANBP17
	PPP2R5D	PFKFB3	RAPH1
	SLC1A2	PFKL	RASGEF1B
	COX10	PFN4	RBM11
	NRXN1	PGAM1	RBP5
	DDO	PGP	RCSD1
	DOCK9	PI4KA	REEP1
	ADRA1B	PIK3C3	RELL1
	BET1	PIK3R1	RELT
	MsrA	PIP4K2A	RET
	TDRD7	PIP4K2C	RFTN2
	PSMB9	PKIB	RG9MTD3
	KCND2	PLA2G1B	RHBDD1
	SLC22A16	PLA2G6	RHPN1
	ACAA2	PLA2R1	RIMKLA
	MEOX2	PLCB1	RNASE6
	SPR	PLCG1	RNF103
	HPS4	PLCXD3	RNF144B
	PARK2	PLD1	RNPC3
	KCTD1	PLEKHA5	ROBO1
	HMG20A	PLXNA2	RPL3
	PRKAR1A	PMCH	RPL31
	EDARADD	PNLIPRP1	RRN3
	PLA2R1	POLE2	RRN3P1
	CEP85L	POLG	RRNRP2
	CNR2	POMC	RSL1D1
	MMP9	PON1	RSPO2
	ZRANB1	POPDC3	RTP3
	PLXNA2	POU3F2	RXFP2
	DHX15	POU6F2	RYR1
	WWOX	PPARD	S100A12
	NEK4	PPARGC1B	SAE1
	GABRB2	PPFIA1	SCARB2
	GAPDHP57	PPID	SCN9A
	CACNA1E	PPIEL	SCP2D1
	SLIT3	PPP1R1B	SCPEP1
	CTBP2	PPP2R2C	SCRIB
	RUVBL2	PPP2R4	SDAD1
	NPPB	PPP2R5D	SDHAF3
	ARHGAP18	PPP3CB	SDK2
	PROKR2	PPP3CC	SEC24A
	PKIB	PREP	SEC63
	POU3F2	PRKAG2	SEMA3D
	NCAN	PRKAR1A	SEMA6A
	ANKRD35	PRKCI	SENP5
	SLC5A12	PRKCZ	SENP7
	PFN4	PRLR	40422
	ASMT	PROKR2	SERINC3
	CNTN4	PSEN2	SETBP1
	TTC27	PSKH1	SETD9
	ATP1A2	PSMB9	SETMAR
	SLC9A3	PTGDS	SF3B1
	ANO3	PTGFR	SGCD
	MAGI1	PTGR2	SH2D5
	COBL	PTPRE	SH3GL2
	NUF2	PTPRZ1	SHC4
	HTR1F	QDPR	SIAE
		RAC1	SKA2
		RAPGEF5	SKI
		RASGRF1	SKP1
		RASGRP1	SLC22A13
		RBFOX1	SLC22A15
		RELN	SLC22A18
		REN	SLC25A38
		RFPL4B	SLC35D1
		RFX4	SLC35F5
		RGMA	SLC39A7
		RGS17	SLC39A8
		RGS4	SLC41A2
		RIOK1	SLC43A1
		RNF144B	SLC46A1
		RNF41	SLC5A1
		RNPEPL1	SLC5A4
		ROR1	SLC6A1
		RORA	SLC6A17
		RORB	SLC9A6
		RPA3	SLCO1A2
		RPTOR	SMAD2
		RSRC2	SMC4
		RUVBL2	SMG1
		RYR2	SMG6
		S100A10	SMIM23
		S100B	SMO
		S1PR1	SMYD2
		SAT1	SNAP29
		SCARNA17	SNCG
		SCN8A	SNRPD1
		SDK1	SOCS4
		SEC24C	SOX10
		SEC63	SOX2
		SEMA3D	SOX6
		SEMA5A	SOX9
		SEMG2	SPATA19
		SEPT11	SPATA21
		SERINC1	SPATA7
		SERPINA1	SPERT
		SERPINA11	SPHKAP
		SERPINA12	SPINT1
		SETD4	SPTAN1
		SEZ6L	SPTBN5
		SFRP1	SREBF1
		SHANK2	SRP72
		SIGLEC6	SRRM2
		SLC12A6	STAB1
		SLC17A3	STARD5
		SLC17A6	STARD6
		SLC18A1	STC2
		SLC18A2	STK10
		SLC1A1	STK11IP
		SLC1A2	STS
		SLC1A3	STX7
		SLC1A6	STXBP6
		SLC22A16	SUN3
		SLC22A23	SURF2
		SLC25A4	SUSD3
		SLC30A8	SYNJ2
		SLC39A3	SYNM
		SLC5A12	SYTL1
		SLC6A13	TAOK1
		SLC6A3	TAS2R1
		SLC6A4	TAS2R16
		SLC9A3	TAS2R3
		SLCO3A1	TAS2R38
		SLIT3	TBC1D9
		SMS	TBXAS1
		SNAI1	TCOF1
		SNAP25	TCTN1
		SNAP29	TCTN3
		SNX13	TEKT3
		SNX24	TEX14
		SOD2	TF
		SORCS2	TFCP2L1
		SP4	TH
		SP8	THBS2
		SPATS2L	THEGL
		SPR	THUMPD1
		SRD5A1	THYN1
		SRRT	TLX3
		SRSF3	TMEM114
		SST	TMEM132D
		SSTR1	TMEM159
		SSTR5	TMEM182
		ST13	TMEM242
		ST3GAL1	TMEM59L
		ST8SIA2	TMEM71
		STAB1	TNFRSF9
		STK24	TNKS2
		SVEP1	TOE1
		SYN3	TP53BP1
		SYNE1	TPH1
		SYNGR1	TRA2B
		SYPL1	TRAPPC8
		TAAR4P	TRBV25OR9-2
		TAAR6	TRDN
		TACC2	TRIM16
		TACC3	TRIM59
		TACR1	TRIO
		TCAF1	TRMT61A
		TCF4	TRPM1
		TCF7L2	TRPV6
		TCN1	TRY1
		TCTE1	TRY2
		TDO2	TRY3
		TDRD7	TSTD2
		TDRD9	TTC21B
		TENM4	TTC39A
		TFAM	TUBGCP5
		TFIP11	TVP23B
		TGFB1	TVP23C
		TGM2	TXN2
		TH	TXNRD2
		THRA	TYK2
		THSD4	TYRP1
		THSD7A	U2
		THSD7B	UBE2B
		TIAM2	UBXN10
		TIMELESS	ULBP3
		TLE4	UMOD
		TLL2	UNC93A
		TLR2	URB2
		TLR4	USP45
		TMEM108	UVRAG
		TMEM151B	V1R
		TMSB10	VDAC1
		TNF	VEZT
		TNRC6B	VPS26B
		TOM1	VRK1
		TP53I3	VWC2
		TPH1	VWDE
		TPH2	WASF3
		TPO	WDR17
		TPP1	WDR62
		TPP2	WDR90
		TPST2	WFDC8
		TPX2	WIPF2
		TRANK1	WIPF3
		TRH	WNK2
		TRIM24	WWC1
		TRIM26	XCR1
		TRPC4AP	XPBP
		TRPC7	XPC
		TRPM2	XPO6
		TSHR	YSK4
		TSNAX	YWHAH
		TSNAX-DISC1	ZC3H3
		TSPAN8	ZFAT
		TSPO	ZFYVE19
		TSPYL4	ZMYND10
		TTC27	ZNF236
		TUBA1B	ZNF286A
		TUBA8	ZNF286B
		TULP4	ZNF436
		UCP2	ZNF492
		ULK4	ZNF516
		UPP1	ZNF521
		USP46	ZNF555
		VAMP2	ZNF622
		VAPA	ZNF679
		VDR	ZNF780B
		VEGFA	ZP2
		VEPH1	ZPBP
		VGF	ZZEF1
		VIP
		VIPR2
		VKORC1L1
		WDFY2
		WFS1
		WWOX
		XBP1
		YWHAH
		ZBED4
		ZKSCAN4
		ZNF236
		ZNF274
		ZNF277
		ZNF284
		ZNF490
		ZNF804A
		ZRANB1
		ZSCAN31
		ZWINT
